# Long identical sequences found in multiple bacterial genomes reveal frequent and widespread exchange of genetic material between distant species

**DOI:** 10.1101/2020.06.09.139501

**Authors:** Michael Sheinman, Ksenia Arkhipova, Peter F. Arndt, Bas E. Dutilh, Rutger Hermsen, Florian Massip

**Affiliations:** Theoretical Biology and Bioinformatics, Utrecht University, Padualaan 8,3584 CH, Utrecht, The Netherlands; Division of Molecular Carcinogenesis, the Netherlands Cancer Institute, Plesmanlaan 121, 1066 CX Amsterdam; Max Planck Institute for Molecular Genetics, Ihnestr. 63/73, 14195 Berlin, Germany; Berlin Institute for Medical Systems Biology, Max Delbrück Center, Berlin, Germany; Université de Lyon, Université Lyon 1, CNRS, Laboratoire de Biométrie et Biologie Evolutive UMR 5558, Villleurbanne, France

## Abstract

Horizontal transfer of genomic elements is an essential force that shapes microbial genome evolution. Horizontal Gene Transfer (HGT) occurs via various mechanisms and has been studied in detail for a variety of systems. However, a coarse-grained, global picture of HGT in the microbial world is still missing. One reason is the difficulty to process large amounts of genomic microbial data to find and characterise HGT events, especially for highly distant organisms. Here, we exploit the fact that HGT between distant species creates long identical DNA sequences in genomes of distant species, which can be found efficiently using alignment-free methods. We analysed over 90 000 bacterial genomes and thus identified over 100 000 events of HGT. We further developed a mathematical model to analyse the statistical properties of those long exact matches and thus estimate the transfer rate between any pair of taxa. Our results demonstrate that long-distance gene exchange (across phyla) is very frequent, as more than 8% of the bacterial genomes analysed have been involved in at least one such event. Finally, we confirm that the function of the transferred sequences strongly impact the transfer rate, as we observe a 3.5 order of magnitude variation between the most and the least transferred categories. Overall, we provide a unique view of horizontal transfer across the bacterial tree of life, illuminating a fundamental process driving bacterial evolution.
