## Supplementary material for "Long identical sequences found in multiple bacterial genomes reveal frequent and widespread exchange of genetic material between distant species": Supp. File 3

family	length
Aerococcaceae	47815533
Micrococcaceae	568821496
Acaryochloridaceae	8843590
Ruminococcaceae	217990900
Acetobacteraceae	359916848
Eubacteriaceae	136799934
Halobacteroidaceae	14745347
Synergistaceae	47948429
Sporomusaceae	57813712
Acholeplasmataceae	11392607
Alcaligenaceae	2161424368
Acidaminococcaceae	18250493
Ectothiorhodospiraceae	225810160
Acidimicrobiaceae	5741671
Propionibacteriaceae	457194767
Acidithiobacillaceae	26558159
Acidobacteriaceae	54354405
Acidothermaceae	2443540
Comamonadaceae	805323620
Moraxellaceae	5154798067
Rhodobacteraceae	1442436637
Pseudonocardiaceae	833136483
Pasteurellaceae	737311130
Actinomycetaceae	271375867
Micromonosporaceae	659718447
Thermomonosporaceae	83190896
Nocardioidaceae	218294696
Actinopolysporaceae	15994825
Actinospicaceae	15750446
Cellulomonadaceae	90748966
Acuticoccaceae	4671914
Hymenobacteraceae	130535349
Eggerthellaceae	43341476
Flavobacteriaceae	1870721581
Bacillaceae	6130977404
Aeromonadaceae	625293079
Alteromonadaceae	451791115
Rhodobiaceae	14183689
Bradyrhizobiaceae	894031071
Microbacteriaceae	691188370
Rhizobiaceae	2046517975
Akkermansiaceae	19238837
Alcanivoracaceae	60533222
Pseudoalteromonadaceae	422395887
Algiphilaceae	3800396
Cyclobacteriaceae	107407857
Alicyclobacillaceae	43422302
Balneolaceae	12755727
Phyllobacteriaceae	745485420
Vibrionaceae	5632195403
Rikenellaceae	61681272
Chroococcidiopsidaceae	10562949
Carnobacteriaceae	92090532
Marinilabiliaceae	29362678
Clostridiaceae	1713147553
Erysipelotrichaceae	78460999
Chromatiaceae	94471497
Nocardiopsaceae	121553507
Bifidobacteriaceae	655529380
Erythrobacteraceae	137376682
Neisseriaceae	986305557
Thermoanaerobacteraceae	99822035
Oceanospirillaceae	194827344
Mycobacteriaceae	21736241661
Nostocaceae	52833813
Succinivibrionaceae	6697164
Proteinivoraceae	912332
Peptoniphilaceae	100173414
Lachnospiraceae	545908689
Veillonellaceae	71817929
Anaerolineaceae	32287757
Anaeromyxobacteraceae	20487867
Tissierellaceae	13732711
Selenomonadaceae	101062696
Clostridiales Family XIII. Incertae Sedis	11925981
Anaplasmataceae	74531415
Xanthobacteraceae	50584683
Cytophagaceae	185900726
Chromobacteriaceae	154163752
Paenibacillaceae	1521473333
Kineosporiaceae	8508039
Coccidae	1773504
Aphanizomenonaceae	31699255
Not assigned	274975389
Aquificaceae	18459080
Chitinophagaceae	123713503
Archangiaceae	83107496
Campylobacteraceae	2257471284
Sphingobacteriaceae	263738851
Ardenticatenaceae	3403300
Xanthomonadaceae	1794264444
Intrasporangiaceae	146217582
Morganellaceae	469968793
Microcoleaceae	115562543
Peptostreptococcaceae	2154694199
Asteraceae	824004
Caulobacteraceae	211087228
Enterobacteriaceae	50766419854
Atopobiaceae	62475383
Aurantimonadaceae	110798082
Saprospiraceae	14542992
Dermatophilaceae	15592236
Zoogloeaceae	79108408
Azonexaceae	18956441
Rhodospirillaceae	271644827
Pseudomonadaceae	14117038549
Rhodocyclaceae	3461268
Bacteriovoracaceae	11848600
Bacteroidaceae	1087783737
Balneatrichaceae	1667086
Barnesiellaceae	12481274
Bartonellaceae	155161851
Enterococcaceae	2165556709
Bdellovibrionaceae	33090589
Thiotrichaceae	29697357
Beijerinckiaceae	23275134
Chenopodiaceae	14557899
Beutenbergiaceae	4669183
Planococcaceae	180185261
Desulfovibrionaceae	206613258
Hyphomicrobiaceae	171558457
Geodermatophilaceae	47300089
Sphingomonadaceae	903014328
Pirellulaceae	51392188
Blattabacteriaceae	4985893
Borreliaceae	57135924
Dermabacteraceae	43548259
Brachyspiraceae	70526441
Pectobacteriaceae	490470729
Brevibacteriaceae	71494809
Listeriaceae	3441363366
Brucellaceae	1229970486
Bryobacteraceae	5691714
Erwiniaceae	560335492
Budviciaceae	17800059
Burkholderiaceae	9847149449
Odoribacteraceae	24744258
Sporolactobacillaceae	11212453
Thermoanaerobacterales Family III. Incertae Sedis	44309372
Caldicoprobacteraceae	2675263
Caldilineaceae	5144873
Caldisericaceae	1558103
Deferribacteraceae	17455694
Calditrichaceae	9933980
Calotrichaceae	34947897
Nautiliaceae	16025747
Cardiobacteriaceae	6420032
Halomonadaceae	238976190
Catabacteriaceae	2437259
Catenulisporaceae	10467782
Leptotrichiaceae	40017137
Promicromonosporaceae	45028064
Cellvibrionaceae	117865620
Opitutaceae	7114190
Flammeovirgaceae	74637399
Fusobacteriaceae	148239085
Chamaesiphonaceae	6730746
Yersiniaceae	3054202847
Chelatococcaceae	20876901
Chitinivibrionaceae	1562697
Chlamydiaceae	247787438
Chlorobiaceae	35531369
Chloroflexaceae	22764526
Chlorogloeopsidaceae	8690369
Polyangiaceae	55040741
Christensenellaceae	11467963
Chroococcaceae	22671926
Chrysiogenaceae	5471956
Chthoniobacteraceae	6158154
Chthonomonadaceae	13752088
Coleofasciculaceae	18904945
Oxalobacteraceae	468602331
Coriobacteriaceae	26710285
Colwelliaceae	68367970
Conexibacteraceae	12041562
Halieaceae	21452761
Coprothermobacteraceae	2848185
Puniceicoccaceae	3750771
Myxococcaceae	94066716
Corynebacteriaceae	914011659
Coxiellaceae	37455052
Criblamydiaceae	2617295
Gomontiellaceae	5315554
Crocinitomicaceae	10428219
Aphanothecaceae	8881327
Cryptosporangiaceae	17823333
Cyanobacteriaceae	8183256
Synechococcaceae	125796162
Cyanothecaceae	42695577
Piscirickettsiaceae	122884751
Spongiibacteraceae	18436542
Defluviitaleaceae	1460079
Petrotogaceae	10832769
Peptococcaceae	162793853
Dehalococcoidaceae	32379926
Deinococcaceae	3236984
Vespidae	3222519
Demequinaceae	61054034
Dermacoccaceae	31146437
Desertifilaceae	3113914
Thermoactinomycetaceae	29216439
Syntrophobacteraceae	7060247
Desulfarculaceae	12949946
Desulfobacteraceae	79703801
Syntrophaceae	12961940
Desulfobulbaceae	32646565
Desulfohalobiaceae	13460862
Desulfomicrobiaceae	12534532
Desulfonatronaceae	10831823
Desulfurellaceae	8344974
Desulfurobacteriaceae	5110277
Desulfuromonadaceae	40695469
Syntrophomonadaceae	12972640
Dictyoglomaceae	3815547
Dietziaceae	18121053
Chaetophoraceae	1729153
Rhodanobacteraceae	143944238
Prolixibacteraceae	30600952
Dysgonamonadaceae	37082488
Hafniaceae	128063822
Elioraeaceae	2984064
Elusimicrobiaceae	1643562
Endomicrobiaceae	1588979
Endozoicomonadaceae	41036918
Entomoplasmataceae	6894906
Hyphomonadaceae	77906276
Fastidiosibacteraceae	1995322
Ferrimonadaceae	23014396
Gallionellaceae	15764862
Ferrovaceae	4685311
Fervidobacteriaceae	32167924
Fibrobacteraceae	49124492
Fimbriimonadaceae	5231760
Hapalosiphonaceae	67786003
Legionellaceae	1603760542
Fortieaceae	5732491
Francisellaceae	186483540
Frankiaceae	177574253
Orbaceae	55071452
Leuconostocaceae	182788938
Clostridiales Family XII. Incertae Sedis	3963538
Porphyromonadaceae	115341823
Eumenidae	5023587
Geminicoccaceae	5550231
Gemmataceae	9821363
Gemmatimonadaceae	9353516
Geobacteraceae	78002086
Holophagaceae	6548800
Planctomycetaceae	44507081
Gloeobacteraceae	9383810
Glycomycetaceae	28352611
Gordoniaceae	174400629
Saccharospirillaceae	13589687
Hahellaceae	10827876
Halanaerobiaceae	13335661
Kofleriaceae	9446314
Haliscomenobacteraceae	15173232
Prevotellaceae	327852986
Verrucomicrobiaceae	25821896
Haloplasmataceae	2820355
Halothiobacillaceae	9611148
Helicobacteraceae	625420928
Heliobacteriaceae	3075407
Streptosporangiaceae	184673682
Herpetosiphonaceae	5353661
Bernardetiaceae	527216
Sinobacteraceae	27848349
Hydrococcaceae	3362030
Idiomarinaceae	41980513
Ignavibacteriaceae	3658997
Ilumatobacteraceae	4830181
Isosphaeraceae	42514138
Staphylococcaceae	17354454183
Jiangellaceae	31765312
Jonesiaceae	5672349
Kangiellaceae	10519566
Kiloniellaceae	10888295
Streptomycetaceae	4666293605
Kordiimonadaceae	18986180
Kosmotogaceae	9472699
Ktedonobacteraceae	13535530
Lactobacillaceae	1430428348
Streptococcaceae	8878284484
Lentisphaeraceae	4325456
Leptolyngbyaceae	71740532
Leptospiraceae	610342812
Nitrospiraceae	32025913
Linyphiidae	4909403
Lewinellaceae	16632069
Limnochordaceae	3817036
Pseudanabaenaceae	11884059
Oscillatoriaceae	87657545
Hungateiclostridiaceae	30312423
Magnetococcaceae	4719581
Thermoanaerobacterales Family IV. Incertae Sedis	3135972
Marinifilaceae	2830715
Thermaceae	78608600
Mariprofundaceae	8248243
Symphyonemataceae	6448691
Methylobacteriaceae	322741418
Melioribacteraceae	3300414
Mesoaciditogaceae	719900
Methylacidiphilaceae	7333354
Methylophilaceae	72883284
Methylococcaceae	134558028
Methylocystaceae	66129375
Methylothermaceae	3490374
Sterolibacteriaceae	33270366
Microbulbiferaceae	42268813
Microcystaceae	65150113
Microscillaceae	6777430
Moritellaceae	45130961
Mycoplasmataceae	167892513
Hyellaceae	18136259
Nakamurellaceae	11636682
Natranaerobiaceae	3165557
Parachlamydiaceae	10624935
Nitriliruptoraceae	5558097
Nitrosomonadaceae	67560753
Nitrospinaceae	3072611
Nocardiaceae	1338728705
Prochlorotrichaceae	12526244
Rickettsiaceae	97707482
Oleiphilaceae	14319213
Oscillospiraceae	13306553
Oscillochloridaceae	4300413
Cryomorphaceae	4000057
Paludibacteraceae	7350388
Tannerellaceae	190008763
Sutterellaceae	9189206
Parvularculaceae	5608930
Patulibacteraceae	9455688
Verrucomicrobia subdivision 3	4268454
Hydrogenothermaceae	10524434
Persicobacteraceae	11549970
Phycisphaeraceae	3803225
Pentatomidae	5531165
Nannocystaceae	4166552
Porticoccaceae	2474654
Prochloraceae	78147203
Thermotogaceae	51458123
Psychromonadaceae	15455784
Pyrinomonadaceae	3715002
Rhodothermaceae	23523313
Rivulariaceae	8698463
Roseiflexaceae	11524896
Ruaniaceae	3154301
Rubritaleaceae	2172356
Rubrobacteraceae	8855950
Salinarimonadaceae	4068949
Salinisphaeraceae	4629042
Spirochaetaceae	206740169
Sandaracinaceae	10327335
Sanguibacteraceae	16212567
Schleiferiaceae	2086590
Scytonemataceae	32974264
Segniliparaceae	6745156
Shewanellaceae	254129269
Simkaniaceae	2628375
Sneathiellaceae	3541955
Solemyidae	2643999
Solirubrobacteraceae	14650428
Sphaerobacteraceae	3993764
Spiroplasmataceae	27190288
Spirulinaceae	10318340
Sporichthyaceae	5500153
Dermocarpellaceae	5459092
Steroidobacteraceae	3467246
Clostridiales Family XVII. Incertae Sedis	22961224
Symbiobacteriaceae	3566135
Merismopediaceae	34168153
Syntrophorhabdaceae	3759482
Hydrogenophilaceae	4946255
Bacillales Family X. Incertae Sedis	3657623
Thermithiobacillaceae	1681571
Thermoanaerobaculaceae	1541240
Thermodesulfobacteriaceae	11143277
Thermodesulfobiaceae	1898865
Thermogemmatisporaceae	7863030
Thermomicrobiaceae	2920744
Thermonemataceae	2463833
Thiobacillaceae	11047642
Tolypothrichaceae	28730813
Trueperaceae	3260398
Tsukamurellaceae	46270145
Ventosimonadaceae	207360
Vulgatibacteraceae	4350553
Waddliaceae	2459782
Wenzhouxiangellaceae	3675200
Woeseiaceae	4059891
Xenococcaceae	796347
Brevinemataceae	2157229
Mooreiaceae	0
Catalimonadaceae	6665400
Rubricoccaceae	13534500
Halobacteriovoraceae	6829171
Cystobacteraceae	114264780
Phaselicystidaceae	656180
Hydrogenimonaceae	665114
Granulosicoccaceae	11050980
Thioalkalispiraceae	0
Competibacteraceae	2792484
Celerinatantimonadaceae	0
Litoricolaceae	0
Thorselliaceae	2104156
Arenicellaceae	4283287
Acidiferrobacteraceae	13602112
Sulfuricellaceae	9218278
Spirillaceae	0
Rhodothalassiaceae	0
Cohaesibacteraceae	10132541
Acanthopleuribacteraceae	0
Anaeroplasmataceae	841073
Thermolithobacteraceae	0
Thermoanaerobacterales_Family_III._Incertae_Sedis	29469834
Thermoanaerobacterales_Family_IV._Incertae_Sedis	3180836
Clostridiales_Family_XII._Incertae_Sedis	4160101
Clostridiales_Family_XIII._Incertae_Sedis	12409522
Clostridiales_Family_XIX._Incertae_Sedis	0
Clostridiales_Family_XVI._Incertae_Sedis	7798164
Clostridiales_Family_XVII._Incertae_Sedis	13386923
Gracilibacteraceae	0
Bacillales_Family_X._Incertae_Sedis	3709978
Halothece_cluster	4238929
Microchaetaceae	5823508
Prochlorococcaceae	3314889
Motilibacteraceae	4073825
Bogoriellaceae	17113882
Rarobacteraceae	0
Williamsiaceae	7403672
Thermoleophilaceae	2196989
Gaiellaceae	2951159
Iamiaceae	0
Euzebyaceae	13357684
Kallotenuaceae	0
Thermosporotrichaceae	3898648
Thermoflexaceae	4861710
