## Supplementary material for "Long identical sequences found in multiple bacterial genomes reveal frequent and widespread exchange of genetic material between distant species": Supp. File 7

### Sheet: GC-content
GC Rich Genera	GC Poor Genera
Acaricomes	Abiotrophia
Acidipropionibacterium	Abiotrophia
Acidothermus	Acetanaerobacterium
Actinoalloteichus	Acetitomaculum
Actinobacteria	Acetivibrio
actinobacterium	Acetoanaerobium
Actinobaculum	Acetobacterium
Actinocatenispora	Acetohalobium
Actinokineospora	Acetonema
Actinomadura	Acidaminobacter
Actinomyces	Acidaminococcus
Actinomycetaceae	Acidibacillus
Actinomycetales	Aeribacillus
Actinomycetospora	Aerococcus
Actinophytocola	Alicyclobacillus
Actinoplanes	Aliicoccus
Actinopolymorpha	Alkalibacillus
Actinopolyspora	Alkalibacter
Actinospica	Alkalibacterium
Actinosynnema	Alkaliphilus
Actinotalea	Allisonella
Actinotignum	Allobaculum
Aeromicrobium	Allofustis
Aestuariimicrobium	Alloiococcus
Agreia	Alteribacillus
Agrococcus	Ammonifex
Agromyces	Amphibacillus
Alloactinosynnema	Anaeroarcus
Allokutzneria	Anaerobacillus
Allosalinactinospora	Anaerobium
Alloscardovia	Anaerobranca
Ampullariella	Anaerococcus
Amycolatopsis	Anaerocolumna
Angustibacter	Anaerofilum
Arcanobacterium	Anaerofustis
Arsenicicoccus	Anaeroglobus
Arthrobacter	Anaeromassilibacillus
Asanoa	Anaeromusa
Auraticoccus	Anaerosalibacter
Austwickia	Anaerosphaera
Beutenbergia	Anaerosporobacter
Bifidobacteriales	Anaerosporomusa
Bifidobacterium	Anaerostipes
Blastococcus	Anaerotruncus
Brachybacterium	Anaerovibrio
Branchiibius	Anaerovorax
Brevibacterium	Aneurinibacillus
Candidatus	Angelakisella
Catelliglobosispora	Anoxybacillus
Catenulispora	Anthococcus
Catenuloplanes	Aquibacillus
Cellulomonas	Asaccharospora
Cellulosimicrobium	Atopobacter
Citricoccus	Atopococcus
Clavibacter	Atopostipes
Cnuibacter	Auricoccus
Corynebacterium	Bacillaceae
Corynebacterium-like	Bacilli
Couchioplanes	Bacillus
Crossiella	Bacteroides
Cryobacterium	Bariatricus
Cryocola	Bavariicoccus
Cryptosporangium	Beduini
Curtobacterium	Bhargavaea
Cutibacterium	Bittarella
Dactylosporangium	Blautia
Demequina	Brevibacillus
Demetria	Brevibacterium
Dermabacter	Brochothrix
Dermacoccus	Bulleidia
Dermatophilus	butyrate-producing
Devriesea	Butyribacterium
Dietzia	Butyricicoccus
Enteractinococcus	Butyrivibrio
Flaviflexus	Caecibacter
Frankia	Caenibacillus
Frankineae	Caldalkalibacillus
Friedmanniella	Caldanaerobacter
Frigoribacterium	Caldanaerobius
Frondihabitans	Caldanaerovirga
Gardnerella	Caldibacillus
Geodermatophilaceae	Caldicellulosiruptor
Geodermatophilus	Caldicoprobacter
Georgenia	Caldisalinibacter
Glaciibacter	Calditerricola
Glutamicibacter	Caloramator
Glycomyces	Caloranaerobacter
Goodfellowiella	Caminicella
Gordonia	Candidatus
Granulicoccus	Carboxydocella
Gryllotalpicola	Carboxydothermus
Gulosibacter	Carnobacterium
Haematomicrobium	Caryophanon
Haloactinobacterium	Casaltella
Haloglycomyces	Catabacter
Hamadaea	Catellicoccus
Helcobacillus	Catenibacterium
Herbiconiux	Catonella
Herbidospora	Cellulosilyticum
Hoyosella	Centipeda
Humibacillus	Christensenella
Humibacter	Christensenellaceae
Intrasporangiaceae	Clostridia
Intrasporangium	Clostridiaceae
Isoptericola	Clostridiales
Janibacter	Clostridiisalibacter
Jatrophihabitans	Clostridioides
Jiangella	Clostridium
Jonesia	Cohnella
Kibdelosporangium	Colibacter
Kineococcus	Coprobacillus
Kineosphaera	Coprococcus
Kineosporia	Coprothermobacter
Kitasatospora	Criibacterium
Knoellia	Defluviitalea
Kocuria	Dehalobacter
Krasilnikoviella	Dendrosporobacter
Kribbella	Desemzia
Kribbia	Desmospora
Kutzneria	Desnuesiella
Kytococcus	Desulfitibacter
Lawsonella	Desulfitobacterium
Lechevalieria	Desulfonispora
Leifsonia	Desulfosporosinus
Lentzea	Desulfotomaculum
Leucobacter	Desulfovirgula
Longispora	Desulfuribacillus
Luteipulveratus	Desulfurispora
Luteococcus	Dethiobacter
Lysinimicrobium	Dethiosulfatibacter
Marinactinospora	Dialister
marine	Dielma
Marmoricola	Dolosicoccus
Microbacteriaceae	Dolosigranulum
Microbacterium	Domibacillus
Microbispora	Dorea
Micrococcales	Drancourtella
Micrococcus	Dubosiella
Microlunatus	Edaphobacillus
Micromonospora	Effusibacillus
Microterricola	Eggerthia
Microtetraspora	Eisenbergiella
Millisia	Emergencia
Mobilicoccus	Enterococcus
Mobiluncus	Epulopiscium
Modestobacter	Eremococcus
Monashia	Erysipelatoclostridium
Mumia	Erysipelothrix
Mycetocola	Erysipelotrichaceae
Mycobacterium	Ethanoligenens
Nakamurella	Eubacteriaceae
Neomicrococcus	Eubacterium
Nesterenkonia	Exiguobacterium
Nocardia	Ezakiella
Nocardioidaceae	Facklamia
Nocardioides	Faecalibacterium
Nocardiopsis	Faecalibaculum
Nonomuraea	Faecalicatena
Oerskovia	Faecalicoccus
Okibacterium	Faecalitalea
Ornithinimicrobium	Fenollaria
Paenarthrobacter	Fervidicella
Paeniglutamicibacter	Fervidicola
Paraoerskovia	Fictibacillus
Parascardovia	Filifactor
Phycicoccus	Finegoldia
Pilimelia	Firmicutes
Pimelobacter	Flavonifractor
Piscicoccus	Fontibacillus
Planobispora	Fournierella
Planomonospora	Fructobacillus
Plantibacter	Fuchsiella
Prauserella	Fusibacter
Promicromonospora	Fusicatenibacter
Promicromonosporaceae	Garciella
Propionibacteriaceae	Gemella
Propionibacterium	Gemmiger
Propionicicella	Geobacillus
Propionimicrobium	Geomicrobium
Pseudarthrobacter	Geosporobacter
Pseudoclavibacter	Globicatella
Pseudoglutamicibacter	Gorillibacterium
Pseudonocardia	Gottschalkia
Pseudopropionibacterium	Gracilibacillus
Quadrisphaera	Gracilibacter
Raineyella	Granulicatella
Rathayibacter	Halalkalibacillus
Renibacterium	Halanaerobium
Rhodococcus	Halarsenatibacter
Rhodoluna	Halobacillus
Rothia	Halobacteroidaceae
Ruania	Halobacteroides
Saccharomonospora	Halolactibacillus
Saccharopolyspora	Halonatronum
Saccharothrix	Halothermothrix
Salinibacterium	Hathewaya
Salinispora	Helcococcus
Sanguibacter	Heliobacterium
Scardovia	Hespellia
Sciscionella	Holdemanella
Segniliparus	Holdemania
Serinicoccus	Hungatella
Sinomonas	Hydrogenibacillus
Sinosporangium	Hydrogenoanaerobacterium
Skermania	Ignavigranum
Smaragdicoccus	Ileibacterium
Sphaerimonospora	Inediibacterium
Sphaerisporangium	Intestinibacter
Spirillospora	Intestinimonas
Sporichthya	Isobaculum
Stackebrandtia	Jeotgalibaca
Streptacidiphilus	Jeotgalibacillus
Streptoalloteichus	Jeotgalicoccus
Streptomonospora	Johnsonella
Streptomyces	Kallipyga
Streptomycetaceae	Kandleria
Streptosporangium	Kroppenstedtia
Terrabacter	Kurthia
Terracoccus	Kyrpidia
Tersicoccus	Laceyella
Tessaracoccus	Lachnoanaerobaculum
Tetrasphaera	Lachnobacterium
Thermoactinospora	Lachnoclostridium
Thermobifida	Lachnospira
Thermobispora	Lachnospiraceae
Thermocrispum	Lacticigenium
Thermomonospora	Lactobacillus
Timonella	Lactococcus
Tomitella	Lactonifactor
Tropheryma	Lagierella
Trueperella	Lentibacillus
Tsukamurella	Leuconostoc
Turicella	Leuconostocaceae
Umezawaea	Levyella
Varibaculum	Lihuaxuella
Verrucosispora	Limnochorda
Williamsia	Listeria
Xiangella	Listeriaceae
Xylanimicrobium	Lutispora
Xylanimonas	Lysinibacillus
Yaniella	Macrococcus
Yonghaparkia	Mageeibacillus
Yuhushiella	Mahella
	Maledivibacter
	Marinilactibacillus
	Marininema
	Marinococcus
	Marvinbryantia
	Massilibacillus
	Massilibacterium
	Massilimaliae
	Massilioclostridium
	Massiliomicrobiota
	Megamonas
	Megasphaera
	Melghirimyces
	Melissococcus
	Merdibacter
	Mitsuokella
	Mobilibacterium
	Mogibacterium
	Moorella
	Murdochiella
	Natranaerobius
	Natribacillus
	Natronincola
	Ndongobacter
	Negativibacillus
	Negativicoccus
	Neglecta
	Neofamilia
	Niameybacter
	Nosocomiicoccus
	Novibacillus
	Numidum
	Oceanobacillus
	Oenococcus
	Orenia
	Oribacterium
	Ornithinibacillus
	Oscillibacter
	Oscillospiraceae
	Oxobacter
	Paenibacillaceae
	Paenibacillus
	Paeniclostridium
	Paenisporosarcina
	Papillibacter
	Paraclostridium
	Parageobacillus
	Paraliobacillus
	Paramaledivibacter
	Parasporobacterium
	Parvimonas
	Paucisalibacillus
	Pediococcus
	Pelagirhabdus
	Pelosinus
	Pelotomaculum
	Peptoanaerobacter
	Peptoclostridium
	Peptococcaceae
	Peptococcus
	Peptoniphilaceae
	Peptoniphilus
	Peptostreptococcaceae
	Peptostreptococcus
	Phascolarctobacterium
	Phocea
	Pilibacter
	Piscibacillus
	Pisciglobus
	Planifilum
	Planococcus
	Planomicrobium
	Pontibacillus
	Propionispira
	Propionispora
	Proteiniborus
	Proteiniclasticum
	Proteocatella
	Provencibacterium
	Pseudobacteroides
	Pseudobutyrivibrio
	Pseudoflavonifractor
	Pseudoramibacter
	Psychrobacillus
	Risungbinella
	Robinsoniella
	Romboutsia
	Roseburia
	Rubeoparvulum
	Ruminiclostridium
	Ruminococcaceae
	Ruminococcus
	Rummeliibacillus
	Ruthenibacterium
	Saccharibacillus
	Salibacterium
	Salimicrobium
	Salinibacillus
	Salinicoccus
	Salipaludibacillus
	Salisediminibacterium
	Salsuginibacillus
	Sarcina
	Schwartzia
	Sedimentibacter
	Sediminibacillus
	Seinonella
	Selenihalanaerobacter
	Selenomonas
	Sellimonas
	Sharpea
	Shimazuella
	Shuttleworthia
	Solibacillus
	Solobacterium
	Sporanaerobacter
	Sporobacter
	Sporolactobacillus
	Sporolituus
	Sporomusa
	Sporosarcina
	Staphylococcus
	Stomatobaculum
	Streptococcus
	Subdoligranulum
	Succiniclasticum
	Succinispira
	Sulfobacillus
	Symbiobacterium
	Syntrophaceticus
	Syntrophobotulus
	Syntrophomonas
	Syntrophothermus
	Tenuibacillus
	Tepidanaerobacter
	Tepidibacillus
	Tepidibacter
	Tepidimicrobium
	Terribacillus
	Terrisporobacter
	Tetragenococcus
	Thalassobacillus
	Thermacetogenium
	Thermaerobacter
	Thermanaeromonas
	Thermicanus
	Thermincola
	Thermoactinomyces
	Thermoanaerobacter
	Thermoanaerobacterales
	Thermoanaerobacterium
	Thermobacillus
	Thermobrachium
	Thermodesulfobium
	Thermoflavimicrobium
	Thermosediminibacter
	Thermosinus
	Thermosyntropha
	Thermotalea
	Thermovenabulum
	Tindallia
	Tissierella
	Tissierellia
	Traorella
	Trichococcus
	Tuberibacillus
	Tumebacillus
	Turicibacter
	Tyzzerella
	Ureibacillus
	Urmitella
	Vagococcus
	Veillonella
	Veillonellaceae
	Virgibacillus
	Viridibacillus
	Vulcanibacillus
	Weissella
	Youngiibacter

### Sheet: Gram Staining
Gram Negative Genera	Gram Positive Genera
Achromobacter	Abiotrophia
Acinetobacter	Abiotrophia
Actinobacillus	Acetanaerobacterium
Aeromonas	Acetitomaculum
Agrobacterium	Acetivibrio
Alcaligenes	Acetoanaerobium
Bacteroides	Acetobacterium
Bartonella	Acetohalobium
Bdellovibrio	Acetonema
Bordetella	Acidaminobacter
Brucella	Acidaminococcus
Butyrivibrio	Acidibacillus
Campylobacter	Aeribacillus
Capnocytophaga	Aerococcus
Chromobacterium	Alicyclobacillus
Citrobacter	Aliicoccus
Coxiella	Alkalibacillus
Cytophaga	Alkalibacter
Desulfovibrio	Alkalibacterium
Edwardsiella	Alkaliphilus
Enterobacter	Allisonella
Erwinia	Allobaculum
Escherichia	Allofustis
Eubacterium	Alloiococcus
Flavobacterium	Alteribacillus
Francisella	Ammonifex
Fusobacterium	Amphibacillus
Haemophilus	Anaeroarcus
Hafnia	Anaerobacillus
Helicobacter	Anaerobium
Klebsiella	Anaerobranca
Kluyvera	Anaerococcus
Moraxella	Anaerocolumna
Neisseria	Anaerofilum
Pasteurella	Anaerofustis
Prevotella	Anaeroglobus
Proteus	Anaeromassilibacillus
Providencia	Anaeromusa
Pseudomonas	Anaerosalibacter
Ralstonia	Anaerosphaera
Rickettsia	Anaerosporobacter
Salmonella	Anaerosporomusa
Selenomonad	Anaerostipes
Serratia	Anaerotruncus
Shigella	Anaerovibrio
Spirillum	Anaerovorax
Sporomus.	Aneurinibacillus
Stenotrophomonas	Angelakisella
Veillonella	Anoxybacillus
Vibrio	Anthococcus
Yersinia	Aquibacillus
	Asaccharospora
	Atopobacter
	Atopococcus
	Atopostipes
	Auricoccus
	Bacillaceae
	Bacilli
	Bacillus
	Bacteroides
	Bariatricus
	Bavariicoccus
	Beduini
	Bhargavaea
	Bittarella
	Blautia
	Brevibacillus
	Brevibacterium
	Brochothrix
	Bulleidia
	butyrate-producing
	Butyribacterium
	Butyricicoccus
	Butyrivibrio
	Caecibacter
	Caenibacillus
	Caldalkalibacillus
	Caldanaerobacter
	Caldanaerobius
	Caldanaerovirga
	Caldibacillus
	Caldicellulosiruptor
	Caldicoprobacter
	Caldisalinibacter
	Calditerricola
	Caloramator
	Caloranaerobacter
	Caminicella
	Candidatus
	Carboxydocella
	Carboxydothermus
	Carnobacterium
	Caryophanon
	Casaltella
	Catabacter
	Catellicoccus
	Catenibacterium
	Catonella
	Cellulosilyticum
	Centipeda
	Christensenella
	Christensenellaceae
	Clostridia
	Clostridiaceae
	Clostridiales
	Clostridiisalibacter
	Clostridioides
	Clostridium
	Cohnella
	Colibacter
	Coprobacillus
	Coprococcus
	Coprothermobacter
	Criibacterium
	Defluviitalea
	Dehalobacter
	Dendrosporobacter
	Desemzia
	Desmospora
	Desnuesiella
	Desulfitibacter
	Desulfitobacterium
	Desulfonispora
	Desulfosporosinus
	Desulfotomaculum
	Desulfovirgula
	Desulfuribacillus
	Desulfurispora
	Dethiobacter
	Dethiosulfatibacter
	Dialister
	Dielma
	Dolosicoccus
	Dolosigranulum
	Domibacillus
	Dorea
	Drancourtella
	Dubosiella
	Edaphobacillus
	Effusibacillus
	Eggerthia
	Eisenbergiella
	Emergencia
	Enterococcus
	Epulopiscium
	Eremococcus
	Erysipelatoclostridium
	Erysipelothrix
	Erysipelotrichaceae
	Ethanoligenens
	Eubacteriaceae
	Eubacterium
	Exiguobacterium
	Ezakiella
	Facklamia
	Faecalibacterium
	Faecalibaculum
	Faecalicatena
	Faecalicoccus
	Faecalitalea
	Fenollaria
	Fervidicella
	Fervidicola
	Fictibacillus
	Filifactor
	Finegoldia
	Firmicutes
	Flavonifractor
	Fontibacillus
	Fournierella
	Fructobacillus
	Fuchsiella
	Fusibacter
	Fusicatenibacter
	Garciella
	Gemella
	Gemmiger
	Geobacillus
	Geomicrobium
	Geosporobacter
	Globicatella
	Gorillibacterium
	Gottschalkia
	Gracilibacillus
	Gracilibacter
	Granulicatella
	Halalkalibacillus
	Halanaerobium
	Halarsenatibacter
	Halobacillus
	Halobacteroidaceae
	Halobacteroides
	Halolactibacillus
	Halonatronum
	Halothermothrix
	Hathewaya
	Helcococcus
	Heliobacterium
	Hespellia
	Holdemanella
	Holdemania
	Hungatella
	Hydrogenibacillus
	Hydrogenoanaerobacterium
	Ignavigranum
	Ileibacterium
	Inediibacterium
	Intestinibacter
	Intestinimonas
	Isobaculum
	Jeotgalibaca
	Jeotgalibacillus
	Jeotgalicoccus
	Johnsonella
	Kallipyga
	Kandleria
	Kroppenstedtia
	Kurthia
	Kyrpidia
	Laceyella
	Lachnoanaerobaculum
	Lachnobacterium
	Lachnoclostridium
	Lachnospira
	Lachnospiraceae
	Lacticigenium
	Lactobacillus
	Lactococcus
	Lactonifactor
	Lagierella
	Lentibacillus
	Leuconostoc
	Leuconostocaceae
	Levyella
	Lihuaxuella
	Limnochorda
	Listeria
	Listeriaceae
	Lutispora
	Lysinibacillus
	Macrococcus
	Mageeibacillus
	Mahella
	Maledivibacter
	Marinilactibacillus
	Marininema
	Marinococcus
	Marvinbryantia
	Massilibacillus
	Massilibacterium
	Massilimaliae
	Massilioclostridium
	Massiliomicrobiota
	Megamonas
	Megasphaera
	Melghirimyces
	Melissococcus
	Merdibacter
	Mitsuokella
	Mobilibacterium
	Mogibacterium
	Moorella
	Murdochiella
	Natranaerobius
	Natribacillus
	Natronincola
	Ndongobacter
	Negativibacillus
	Negativicoccus
	Neglecta
	Neofamilia
	Niameybacter
	Nosocomiicoccus
	Novibacillus
	Numidum
	Oceanobacillus
	Oenococcus
	Orenia
	Oribacterium
	Ornithinibacillus
	Oscillibacter
	Oscillospiraceae
	Oxobacter
	Paenibacillaceae
	Paenibacillus
	Paeniclostridium
	Paenisporosarcina
	Papillibacter
	Paraclostridium
	Parageobacillus
	Paraliobacillus
	Paramaledivibacter
	Parasporobacterium
	Parvimonas
	Paucisalibacillus
	Pediococcus
	Pelagirhabdus
	Pelosinus
	Pelotomaculum
	Peptoanaerobacter
	Peptoclostridium
	Peptococcaceae
	Peptococcus
	Peptoniphilaceae
	Peptoniphilus
	Peptostreptococcaceae
	Peptostreptococcus
	Phascolarctobacterium
	Phocea
	Pilibacter
	Piscibacillus
	Pisciglobus
	Planifilum
	Planococcus
	Planomicrobium
	Pontibacillus
	Propionispira
	Propionispora
	Proteiniborus
	Proteiniclasticum
	Proteocatella
	Provencibacterium
	Pseudobacteroides
	Pseudobutyrivibrio
	Pseudoflavonifractor
	Pseudoramibacter
	Psychrobacillus
	Risungbinella
	Robinsoniella
	Romboutsia
	Roseburia
	Rubeoparvulum
	Ruminiclostridium
	Ruminococcaceae
	Ruminococcus
	Rummeliibacillus
	Ruthenibacterium
	Saccharibacillus
	Salibacterium
	Salimicrobium
	Salinibacillus
	Salinicoccus
	Salipaludibacillus
	Salisediminibacterium
	Salsuginibacillus
	Sarcina
	Schwartzia
	Sedimentibacter
	Sediminibacillus
	Seinonella
	Selenihalanaerobacter
	Selenomonas
	Sellimonas
	Sharpea
	Shimazuella
	Shuttleworthia
	Solibacillus
	Solobacterium
	Sporanaerobacter
	Sporobacter
	Sporolactobacillus
	Sporolituus
	Sporomusa
	Sporosarcina
	Staphylococcus
	Stomatobaculum
	Streptococcus
	Subdoligranulum
	Succiniclasticum
	Succinispira
	Sulfobacillus
	Symbiobacterium
	Syntrophaceticus
	Syntrophobotulus
	Syntrophomonas
	Syntrophothermus
	Tenuibacillus
	Tepidanaerobacter
	Tepidibacillus
	Tepidibacter
	Tepidimicrobium
	Terribacillus
	Terrisporobacter
	Tetragenococcus
	Thalassobacillus
	Thermacetogenium
	Thermaerobacter
	Thermanaeromonas
	Thermicanus
	Thermincola
	Thermoactinomyces
	Thermoanaerobacter
	Thermoanaerobacterales
	Thermoanaerobacterium
	Thermobacillus
	Thermobrachium
	Thermodesulfobium
	Thermoflavimicrobium
	Thermosediminibacter
	Thermosinus
	Thermosyntropha
	Thermotalea
	Thermovenabulum
	Tindallia
	Tissierella
	Tissierellia
	Traorella
	Trichococcus
	Tuberibacillus
	Tumebacillus
	Turicibacter
	Tyzzerella
	Ureibacillus
	Urmitella
	Vagococcus
	Veillonella
	Veillonellaceae
	Virgibacillus
	Viridibacillus
	Vulcanibacillus
	Weissella
	Youngiibacter.

### Sheet: Environment
Gut Genera	Soil Genera	Marine Genera
Akkermansia	Acinetobacter	Alteromonas
Alistipes	Agrobacterium	Agarivorans
Bifidobacterium	Alcaligenes	Alcanivorax
Bacteroides	Arthrobacter	Bacillus
Clostridium	Azospirillum	Colwellia
Clostridium	Azotobacter	Cytophaga
Enterobacter	Beijerinckia	Flexibacter
Enterococcus	Bradyrhizobium	Listonella
Escherichia	Burkholderia	Marinobacter
Klebsiella	Cellulomonas	Paracoccus
Lactobacillus	Chromobacterium	Phaeobacter
Megasphaera	Cytophaga	Photobacterium
Proteus	Deinococcus	Planococcus
Pseudomonas	Flavobacterium	Prochlorococcus
Ruminococcus	Frankia	Pseudoalteromonas
Salmonella	Herbaspirillum	Roseobacter
Staphylococcus	Methylobacterium	Ruegeria
	Micrococcus	Salinispora
	Micromonospora	Shewanella
	Myxococcus	Streptomyces
	Nitrobacter	Synechococcus
	Nitrosomonas
	Nocardia
	Nostoc
	Paenibacillus
	Pedobacter
	Rhizobium
	Rhodococcus
	Rhodomicrobium
	Serratia
	Solirubrobacter
	Sphingomonas
	Sporolactobacillus
	Sporosarcina
	Stenotrophomonas
	Streptomyces
	Thiobacillus
